# Functional characterization of SARS-CoV-2 vaccine elicited antibodies in immunologically naïve and pre-immune humans

**DOI:** 10.1101/2021.05.29.445137

**Authors:** David Forgacs, Hyesun Jang, Rodrigo B. Abreu, Hannah B. Hanley, Jasper L. Gattiker, Alexandria M. Jefferson, Ted M. Ross

## Abstract

As the COVID-19 pandemic continues, the authorization of vaccines for emergency use has been crucial in slowing down the rate of infection and transmission of the SARS-CoV-2 virus that causes COVID-19. In order to investigate the longitudinal serological responses to SARS-CoV-2 natural infection and vaccination, a large-scale, multi-year serosurveillance program entitled SPARTA (SARS SeroPrevalence and Respiratory Tract Assessment) was initiated at 4 locations in the U.S. The serological assay presented here measuring IgG binding to the SARS-CoV-2 receptor binding domain (RBD) detected antibodies elicited by SARS-CoV-2 infection or vaccination with a 95.5% sensitivity and a 95.9% specificity. We used this assay to screen more than 3100 participants and selected 20 previously infected pre-immune and 32 immunologically naïve participants to analyze their antibody binding to RBD and viral neutralization (VN) responses following vaccination with two doses of either the Pfizer-BioNTech BNT162b2 or the Moderna mRNA-1273 vaccine. Vaccination not only elicited a more robust immune reaction than natural infection, but the level of neutralizing and anti-RBD antibody binding after vaccination is also significantly higher in pre-immune participants compared to immunologically naïve participants (*p*<0.0033). Furthermore, the administration of the second vaccination did not further increase the neutralizing or binding antibody levels in pre-immune participants (*p*=0.69). However, ~46% of the immunologically naïve participants required both vaccinations to seroconvert.
