## Supplementary material for "Functional characterization of SARS-CoV-2 vaccine elicited antibodies in immunologically naïve and pre-immune humans": Table S1

### Sheet: Table S1A
Participant	Vaccine			Pre-vaccination			Between doses				Post-vaccination				Demographic information			Known prior infection
	Type	Dose 1 date	Dose 2 date	Date	Antibody cc. (µg/mL)	VN titer	Date	# of days after 1st dose	Antibody cc. (µg/mL)	VN titer	Date	# of days after 2nd dose	Antibody cc. (µg/mL)	VN titer	Age	Gender	Race/Ethnicity
BMT-005	Moderna	2020-12-23	2021-01-20	2020-12-07	0.1884	0					2021-02-03	14	121.6	400	24	F	Black/Not Hispanic or Latino	no history of prior confirmed infection
P-094	Pfizer	2020-12-31	2021-01-19	2020-11-10	0.2755	0					2021-02-08	20	38.68	100	24	F	White/Not Hispanic or Latino	no history of prior confirmed infection
DCG-066	Pfizer	2020-12-31	2021-01-21	2020-12-02	0.2048	0					2021-02-24	34	58.93	200	25	F	White/Not Hispanic or Latino	no history of prior confirmed infection
P-079	Pfizer	2020-12-28	2021-01-13	2020-11-02	0.7533	0					2021-02-10	28	55.82	100	28	M	White/Not Hispanic or Latino	no history of prior confirmed infection
CVI-008	Pfizer	2021-01-06	2021-01-28	2020-10-01	0.4613	0					2021-02-11	14	13.48	50	29	M	White/Not Hispanic or Latino	no history of prior confirmed infection
P-042	Pfizer	2020-12-28	2021-01-18	2020-10-27	0.3759	0					2021-02-09	22	17.13	50	30	M	White/Not Hispanic or Latino	no history of prior confirmed infection
CVI-007	Pfizer	2021-01-05	2021-01-22	2020-10-01	0.7553	0					2021-02-23	32	62.87	400	33	M	Asian/Not Hispanic or Latino	no history of prior confirmed infection
CVI-024	Pfizer	2021-01-06	2021-01-28	2021-01-05	0.742	0					2021-03-04	35	27.05	100	33	F	White/Hispanic or Latino	no history of prior confirmed infection
P-072	Pfizer	2020-12-24	2021-01-12	2020-10-26	0.4461	0					2021-02-03	22	51.89	200	33	M	White/Not Hispanic or Latino	no history of prior confirmed infection
AUG-027	Moderna	2020-12-23	2021-01-20	2020-12-04	0.6943	0					2021-03-12	51	49.31	400	40	F	Black/Not Hispanic or Latino	no history of prior confirmed infection
P-137	Pfizer	2020-12-29	2021-01-12	2020-12-15	0.1604	0					2021-02-24	43	30.32	200	40	F	White/Not Hispanic or Latino	no history of prior confirmed infection
P-012	Pfizer	2020-12-28	2021-01-19	2020-12-08	0.1567	0					2021-02-15	27	53.35	200	41	F	White/Not Hispanic or Latino	no history of prior confirmed infection
P-011	Pfizer	2020-12-28	2021-01-15	2020-10-19	0.4799	0					2021-02-11	27	43.44	100	42	F	White/Not Hispanic or Latino	no history of prior confirmed infection
P-160	Pfizer	2020-12-21	2021-01-08	2020-12-16	0.2926	0					2021-02-11	34	14.2	100	44	M	White/Not Hispanic or Latino	no history of prior confirmed infection
P-032	Pfizer	2020-12-23	2021-01-13	2020-12-07	0.2045	0	2021-01-12	20	1.581	10	2021-02-10	28	12.26	50	45	F	White/Not Hispanic or Latino	no history of prior confirmed infection
CVI-049	Moderna	2020-12-30	2021-01-27	2020-10-12	0.1648	0					2021-03-05	37	19.76	100	58	M	White/Not Hispanic or Latino	no history of prior confirmed infection
P-017	Pfizer	2020-12-24	2021-01-08	2020-10-19	0.2847	0					2021-02-11	34	2.105	5	60	F	White/Not Hispanic or Latino	no history of prior confirmed infection
AUG-033	Pfizer	2020-12-22	2021-01-12	2020-12-11	0.3135	0					2021-02-12	31	36.39	50	63	F	White/Not Hispanic or Latino	no history of prior confirmed infection
P-045	Pfizer	2020-12-28	2021-01-15	2020-10-21	0.1401	0					2021-02-11	27	35.96	50	65	F	White/Not Hispanic or Latino	no history of prior confirmed infection
CTR-042	Pfizer	2021-01-11	2021-02-01	2020-12-04	0.349	0					2021-03-04	31	26.88	200	70	M	White/Not Hispanic or Latino	no history of prior confirmed infection

### Sheet: Table S1B
Participant	Vaccine			Pre-vaccination			Between doses				Post-vaccination				Demographic information			Known prior infection
	Type	Dose 1 date	Dose 2 date	Date	Antibody cc. (µg/mL)	VN titer	Date	# of days after 1st dose	Antibody cc. (µg/mL)	VN titer	Date	# of days after 2nd dose	Antibody cc. (µg/mL)	VN titer	Age	Sex	Race/Ethnicity
CTR-006	Moderna	2020-12-30	2021-01-27	2020-12-03	2.889	10	2021-01-05	6	10.35	800	2021-03-16	48	34.05	800	24	M	White/Not Hispanic or Latino	asymptomatic, NAAT+ 7/20/2020
P-108	Pfizer	2020-12-22	2021-01-08	2020-12-07	2.46	20					2021-02-10	33	123.3	800	24	F	White/Not Hispanic or Latino	asymptomatic
CVI-085	Pfizer	2020-12-31	2021-01-18	2020-12-17	2.164	20	2021-01-14	14	101.2	3200	2021-02-11	24	86.29	3200	25	F	White/Not Hispanic or Latino	COVID symptoms 8/14-9/4/2020, NAAT+ 8/17/2020
CVI-002	Pfizer	2021-01-08	2021-01-29	2020-10-01	1.602	5					2021-03-04	34	70.17	800	27	M	White/Not Hispanic or Latino	COVID symptoms 3/15-3/23/2020, NAAT+ 12/3/2020
CTR-007	Pfizer	2021-01-06	2021-01-20	2020-12-04	2.118	5					2021-02-04	15	102.5	3200	29	M	White/Not Hispanic or Latino	COVID symptoms 3/9-4/20/2020, NAAT+ 3/16/2020
P-008	Pfizer	2020-12-30	2021-01-18	2020-12-08	2.504	10	2021-01-14	15	233.4	1600	2021-02-04	17	200.4	1600	29	M	White/Not Hispanic or Latino	COVID symptoms 6/28-7/13/2020, NAAT+ 6/30/2020
P-153	Pfizer	2021-01-08	2021-01-29	2021-01-05	1.221	5					2021-03-04	34	75.5	800	32	F	White/Not Hispanic or Latino	COVID symptoms 9/1-9/16/2020, NAAT+ 9/13/2020
P-016	Pfizer	2020-12-23	2021-01-12	2020-12-15	8.115	50					2021-02-10	29	97.59	800	33	M	Black/White/Not Hispanic or Latino	COVID symptoms 8/15-8/25/2020, NAAT+ 8/21/2020
P-080	Pfizer	2020-12-28	2021-01-18	2020-12-02	7.763	10	2021-01-06	9	59	1600	2021-02-03	16	62.55	1600	34	M	White/Not Hispanic or Latino	COVID symptoms 9/18-9/30/2020, NAAT+ 9/22/2020
CVI-004	Moderna	2020-12-28	2021-01-26	2020-12-16	7.014	40					2021-03-10	43	46.6	800	40	F	White/Not Hispanic or Latino	COVID symptoms 8/12/-8/22/2020, NAAT+ 8/13/2020
P-139	Pfizer	2021-01-07	2021-01-29	2020-12-14	1.355	80					2021-03-10	40	21.8	800	40	F	White/Not Hispanic or Latino	COVID symptoms 11/15-12/7/2020, NAAT+ 11/16/2020
P-100	Pfizer	2021-01-08	2021-02-01	2020-11-09	4.46	10	2021-01-12	4	40.23	400	2021-03-15	42	29.63	400	41	F	White/Not Hispanic or Latino	COVID symptoms 6/26-7/10/2020, NAAT+ 6/27/2020
P-106	Pfizer	2020-12-21	2021-01-11	2020-12-09	2.24	10					2021-02-08	28	50.99	800	42	F	White/Not Hispanic or Latino	COVID symptoms 7/14-7/20/2020, NAAT+ 7/15/2020
P-002	Pfizer	2021-01-04	2021-01-22	2020-12-15	4.274	20	2021-01-12	8	37.7	800	2021-02-09	18	41.44	800	44	M	White/Not Hispanic or Latino	COVID symptoms 11/28-11/30/2020, NAAT+ 11/29/2020
P-075	Pfizer	2021-01-07	2021-01-27	2021-01-06	1.211	5					2021-03-04	36	22.54	800	45	F	Black/Not Hispanic or Latino	asymptomatic
AUG-014	Moderna	2020-12-23	2021-01-20	2020-11-20	2.634	10	2021-01-08	16	51.61	1600	2021-02-05	16	44.5	1600	58	M	White/Not Hispanic or Latino	asymptomatic
CVI-124	Pfizer	2020-12-21	2021-01-12	2020-12-18	4.721	80					2021-02-11	30	116.5	800	59	F	White/Hispanic or Latino	COVID symptoms 11/26/2020-1/9/2021, NAAT+ 11/26, 12/4 and 12/18/2020
P-006	Pfizer	2021-01-07	2021-01-26	2021-01-05	4.17	80					2021-03-02	35	111.6	1600	62	F	White/Not Hispanic or Latino	COVID symptoms 7/1-7/8/2020, NAAT+ 7/1/2020
CVI-128	Pfizer	2020-12-22	2021-01-08	2020-11-13	15.53	20					2021-02-01	24	45.77	800	65	F	White/Not Hispanic or Latino	COVID symptoms 10/17-10/21/2020, NAAT+ 10/17/2020
CTR-068	Pfizer	2021-01-27	2021-02-18	2021-01-13	1.281	5	2021-02-10	14	39.41	1600	2021-03-10	20	111.4	1600	70	M	White/Not Hispanic or Latino	asymptomatic

### Sheet: Table S1C
Participant	Vaccine			Pre-vaccination			Between doses				Post-vaccination				Demographic information			Known prior infection
	Type	Dose 1 date	Dose 2 date	Date	Antibody cc. (µg/mL)	VN titer	Date	# of days after 1st dose	Antibody cc. (µg/mL)	VN titer	Date	# of days after 2nd dose	Antibody cc. (µg/mL)	VN titer	Age	Sex	Race/Ethnicity
P-073	Pfizer	2020-12-28	2021-01-21	2020-12-02	0.3259	0	2021-01-06	9	0.5618	0	2021-03-02	40	33.29	100	30	F	White/Not Hispanic or Latino	no history of prior confirmed infection
CVI-061	Moderna	2020-12-28	2021-01-25	2020-12-02	0.4392	0	2021-01-07	10	0.6816	0	2021-03-04	38	47.52	200	31	F	White/Not Hispanic or Latino	no history of prior confirmed infection
CVI-018	Moderna	2020-12-29	2021-01-26	2020-12-03	0.6375	0	2021-01-07	9	0.5489	0	2021-03-03	36	86.17	200	44	F	White/Not Hispanic or Latino	no history of prior confirmed infection
CVI-003	Moderna	2020-12-30	2021-01-27	2020-10-01	0.3341	0	2021-01-25	26	6.505	10	2021-02-22	26	34.54	100	54	M	White/Not Hispanic or Latino	no history of prior confirmed infection
CTR-097	Pfizer	2021-01-23	2021-02-13	2021-01-06	0.554	0	2021-02-03	11	0.5008	0	2021-03-03	18	46.28	400	57	F	White/Not Hispanic or Latino	no history of prior confirmed infection
P-014	Pfizer	2020-12-30	2021-01-19	2020-12-15	0.7897	0	2021-01-14	15	0.9124	0	2021-02-18	30	38.12	100	63	F	White/Not Hispanic or Latino	no history of prior confirmed infection
DCG-049	Pfizer	2020-12-18	2021-01-08	2020-12-01	0.2765	0	2020-12-30	12	3.202	5	2021-02-03	26	71.03	400	64	F	White/Not Hispanic or Latino	no history of prior confirmed infection
CTR-081	Pfizer	2021-01-13	2021-02-03	2020-12-11	0.543	0	2021-02-02	20	3.042	10	2021-03-02	27	74.06	200	65	F	White/Not Hispanic or Latino	no history of prior confirmed infection
CTR-029	Pfizer	2021-01-15	2021-02-05	2020-11-30	0.8366	0	2021-02-02	18	1.49	5	2021-03-02	25	24.25	100	67	M	White/Not Hispanic or Latino	no history of prior confirmed infection
DCG-030	Moderna	2020-12-23	2021-01-20	2020-12-17	0.6015	0	2021-01-13	21	2.1	5	2021-02-10	21	11.21	50	67	M	White/Not Hispanic or Latino	no history of prior confirmed infection
CTR-034	Moderna	2021-01-12	2021-02-10	2020-12-02	0.1944	0	2021-01-29	17	1.461	5	2021-02-25	15	50.03	400	68	M	White/Not Hispanic or Latino	no history of prior confirmed infection
CTR-118	Pfizer	2021-01-23	2021-02-13	2021-01-11	0.3284	0	2021-02-10	18	0.409	0	2021-03-10	25	2.099	50	72	M	White/Not Hispanic or Latino	no history of prior confirmed infection
