## Supplementary material for "Functional characterization of SARS-CoV-2 vaccine elicited antibodies in immunologically naïve and pre-immune humans": Table S2

### Sheet: Table S2
Participant	# of days between positive swab and blood draw	Age	Gender	Race	Symptoms experienced at the time of the positive NAAT	Antibody cc. (µg/mL)	VN titer
A-1	22	26	M	Black/African American	asymptomatic	0.6583	0
A-4	38	23	M	Black/African American	asymptomatic	3.38	10
A-5	38	22	F	Black/African American	asymptomatic	6.4	10
A-6	29	58	M	Black/African American	asymptomatic	6.793	10
A-7	39	51	M	White/Caucasian	COVID-19 symptoms	7.834	10
A-8	60	47	M	Black/African American	COVID-19 symptoms	25.5	80
A-9	63	43	M	Black/African American	COVID-19 symptoms	3.649	10
A-10	60	27	F	unknown	COVID-19 symptoms	4.944	5
A-11	40	54	M	Black/African American	COVID-19 symptoms	6.317	10
A-13	60	53	F	Black/African American	COVID-19 symptoms	16.5	40
A-14	55	46	F	Black/African American	COVID-19 symptoms	29.77	80
A-15	59	32	F	Black/African American	COVID-19 symptoms	2.061	5
A-16	46	43	F	Asian	COVID-19 symptoms	7.968	10
A-17	9	34	M	Black/African American	asymptomatic	7.173	40
A-18	60	60	M	Black/African American	COVID-19 symptoms	19.32	20
A-20	66	52	F	White/Caucasian	COVID-19 symptoms	17.62	80
A-21	44	54	unknown	White/Caucasian	COVID-19 symptoms	9.376	20
A-22	74	34	F	Black/African American	COVID-19 symptoms	8.049	20
A-23	32	58	M	Black/African American	asymptomatic	1.259	5
A-25	32	57	F	Black/African American	asymptomatic	14	40
A-26	32	31	F	White/Caucasian	asymptomatic	4.993	10
A-28	53	53	F	Black/African American	COVID-19 symptoms	18.74	20
